# Phylogenomic Analyses Of 2,786 Genes In 158 Lineages Support a Root of The Eukaryotic Tree of Life Between Opisthokonts (Animals, Fungi and Their Microbial Relatives) and All Other Lineages

**DOI:** 10.1101/2021.02.26.433005

**Authors:** Mario A. Cerón-Romero, Miguel M. Fonseca, Leonardo de Oliveira Martins, David Posada, Laura A. Katz

## Abstract

Advances in phylogenetics and high-throughput sequencing have allowed the reconstruction of deep phylogenetic relationships in the evolution of eukaryotes. Yet, the root of the eukaryotic tree of life remains elusive. The most popular hypothesis in textbooks and reviews is a root between Unikonta (Opisthokonta + Amoebozoa) and Bikonta (all other eukaryotes), which emerged from analyses of a single gene fusion. Subsequent highly-cited studies based on concatenation of genes supported this hypothesis with some variations or proposed a root within Excavata. However, concatenation of genes neither considers phylogenetically-informative events (i.e. gene duplications and losses), nor provides an estimate of the root. A more recent study using gene tree-species tree reconciliation methods suggested the root lies between Opisthokonta and all other eukaryotes, but only including 59 taxa and 20 genes. Here we apply a gene tree – species tree reconciliation approach to a gene-rich and taxon-rich dataset (i.e. 2,786 gene families from two sets of ~158 diverse eukaryotic lineages) to assess the root, and we iterate each analysis 100 times to quantify tree space uncertainty. We estimate a root between Fungi and all other eukaryotes, or between Opisthokonta and all other eukaryotes, and reject alternative roots from the literature. Based on further analysis of genome size we propose Opisthokonta + others as the most likely root.

**Impact summary:** Finding the root of the eukaryotic tree of life is critical for the field of comparative biology as it allows us to understand the timing and mode of evolution of characters across the evolutionary history of eukaryotes. But this is one of the most challenging questions in evolutionary biology because the age (~1.8 billion years), diversity and complexity of eukaryotes challenge phylogenomic methods. This study evaluates the root using reconciliation of gene trees and species trees instead of the more common approach of analyzing concatenated genes. The dataset used in this study is bigger and more taxonomically inclusive than the dataset of any previous study about the eukaryotic root, and supports a root at or within Opisthokonta (e.g. animals and fungi). Finally, we explicitly test alternative hypotheses from the literature, and again find support for an Opisthokonta root.
