## Supplementary material for "Phylogenomic Analyses Of 2,786 Genes In 158 Lineages Support a Root of The Eukaryotic Tree of Life Between Opisthokonts (Animals, Fungi and Their Microbial Relatives) and All Other Lineages": Table S1

### Sheet: Tabel S1
Taxon code	Taxon name	SEL+	SEL-	RAN+	RAN-	type of data
Am_ar_ehis	Entamoeba histolytica HM-1:IMSS	X	X	X	X	genome
Am_ar_Enut	Entamoeba nuttalli	X	X	X	X	genome
Am_ar_Mbal	Mastigamoeba balamuthi	X	X	X	X	transcriptome
Am_di_Acas	Acanthamoeba castellanii Neff	X	X	X	X	genome
Am_di_Endo	Endostelium			X	X	transcriptome
Am_di_Mspa	Mayorella sp BSH02190019	X	X	X	X	transcriptome
Am_di_Naes	Neoparamoeba aestuarina	X	X			transcriptome
Am_di_Odes	Ovalopodium desertum	X	X			transcriptome
Am_di_Patl	Paramoeba atlantica CCAP 1560_9	X	X	X	X	transcriptome
Am_di_Pess	Pessonella sp. PRA-29	X	X	X	X	transcriptome
Am_di_Vbac	Vexillifera bacillipedes			X	X	transcriptome
Am_di_Vexi	Vexillifera sp.	X	X	X	X	transcriptome
Am_di_Vrob	Vannella robusta	X	X	X	X	transcriptome
Am_hi_Gfon	Gocevia fonbrunei	X	X	X	X	transcriptome
Am_is_Fflu	Flamella_fluviatilis	X	X	X	X	transcriptome
Am_is_Fnol	Filamoeba nolandi ATCC50430	X	X	X	X	transcriptome
Am_is_Fsin	Filamoeba_sinensis			X	X	transcriptome
Am_is_Pmon	Parvamoeba monoura	X	X			transcriptome
Am_is_Sram	Stereomyxa ramosa	X	X	X	X	transcriptome
Am_is_Sste	Stenamoeba_stenopodia	X	X			transcriptome
Am_is_Vant	Vermistella antarctica	X	X	X	X	transcriptome
Am_my_Asub	Acytostelium subglobosum			X	X	genome
Am_my_ddis	Dictyostelium discoideum A	X	X	X	X	genome
Am_my_Dpur	Dictyostelium purpureum			X	X	genome
Am_my_Ppal	Polysphondylium pallidum	X	X	X	X	transcriptome
Am_my_Ppol	Physarum polycephalum	X	X			transcriptome
Am_th_Tqua	Thecamoeba quadrilineata	X	X	X	X	transcriptome
Am_tu_Hver	Hartmanella vermiformis	X	X			transcriptome
Am_va_Clsp	Clydonella sp	X	X			transcriptome
Am_va_Usch	Unda schaefferi	X	X	X	X	transcriptome
EE_ap_Ftro	Fabomonas tropica	X	X	X	X	transcriptome
EE_ap_Rram	Rigifila ramosa	X	X	X	X	transcriptome
EE_ap_Ttra	Thecamonas trahens	X	X	X	X	genome
EE_br_Stet	Subulatomonas tetraspora	X	X			transcriptome
EE_ce_Acsp	Acanthocystis sp			X	X	transcriptome
EE_ce_Chsp	Choanocystis sp. FB-2015	X	X			transcriptome
EE_ce_Rhet	Raphidiophrys heterophryoidea	X	X	X	X	transcriptome
EE_cr_Ccur	Cryptomonas curvata CCAP97952	X	X	X	X	transcriptome
EE_cr_Gspb	Goniomonas sp			X	X	transcriptome
EE_cr_Hand	Hemiselmis andersenii CCMP644	X	X			transcriptome
EE_cr_Hphi	Hanusia phi CCMP325			X	X	transcriptome
EE_cr_Htep	Hemiselmis tepida CCMP443			X	X	transcriptome
EE_cr_Rlen	Rhodomonas lens	X	X	X	X	transcriptome
EE_ha_Clep	Calcidiscus leptoporus RCC1130			X	X	transcriptome
EE_ha_Cpol	Chrysochromulina polylepis CCMP1757	X	X			transcriptome
EE_ha_Crho	Chrysoculter rhomboideus RCC1486	X	X	X	X	transcriptome
EE_ha_Ehux	Emiliania huxleyi	X	X	X	X	genome
EE_ha_Ispa	Isochrysis sp CCMP1244			X	X	transcriptome
EE_ha_Pant	Phaeocystis antarctica CCMP1374	X	X	X	X	transcriptome
EE_ha_Pcar	Pleurochrysis carterae CCMP645	X	X			transcriptome
EE_ha_Plut	Pavlova lutheri			X	X	transcriptome
EE_ha_Ppar	Prymnesium parvum			X	X	transcriptome
EE_ha_Pspa	Pavlova sp CCMP459	X	X			transcriptome
EE_ha_Unid	unid sp CCMP2000			X	X	transcriptome
EE_is_Ctri	Collodictyon triciliatum	X	X			Protein
EE_is_Drot	Diphylleia rotans	X	X			transcriptome
EE_is_Pbil	Palpitomonas bilix NIES2562	X	X			transcriptome
EE_is_Tglo	Tsukubamonas globosa	X	X	X	X	transcriptome
EE_is_Tmar	Trimastix marina (NEW)	X	X	X	X	transcriptome
EE_is_Tsub	Telonema subtile	X	X	X	X	transcriptome
EE_ka_Rtru	Roombia truncata	X	X			transcriptome
Ex_eu_Egra	Euglena gracilis	X	X			transcriptome
Ex_eu_Egym	Eutreptiella gymnastica NIES381	X	X			transcriptome
Ex_eu_lbra	Leishmania braziliensis MHOM/BR/75/M2904			X	X	genome
Ex_eu_lmaj	Leishmania major strain Friedlin	X	X	X	X	genome
Ex_eu_lmex	Leishmania mexicana			X	X	genome
Ex_eu_Ndes	Neobodo designis CCAP 19511	X	X	X	X	transcriptome
Ex_eu_Scul	Strigomonas culicis			X	X	genome
Ex_eu_tbrg	Trypanosoma brucei gambiense			X	X	genome
Ex_eu_tbru	Trypanosoma brucei TREU927	X	X	X	X	genome
Ex_eu_tcru	Trypanosoma cruzi strain CL Brener			X	X	genome
Ex_eu_tviv	Trypanosoma vivax			X	X	genome
Ex_fo_glab	Giardia instestinalis ATCC 50581			X	X	genome
Ex_fo_glae	Giardia lamblia P15	X	X	X	X	genome
Ex_fo_glam	Giardia lamblia ATCC 50803			X	X	genome
Ex_fo_Ssal	Spironucleus salmonicida	X	X	X	X	genome
Ex_he_Ngru	Naegleria gruberi strain NEG-M	X	X			genome
Ex_he_Pcos	Percolomonas cosmopolitus WS	X	X			transcriptome
Ex_he_Slip	Stachyamoeba lipophora [SL]			X	X	transcriptome
Ex_he_Smar	Sawyeria marylandensis	X	X	X	X	transcriptome
Ex_is_Tpyr	Trimastix pyriformis ATCC 50562	x	x	x	x	transcriptome
Ex_ja_Haro	Histiona aroides [HA]			X	X	transcriptome
Ex_ja_Jbah	Jakoba bahamiensis [JB]	X	X	X	X	transcriptome
Ex_ja_Jlib	Jakoba libera [JL]	X	X			transcriptome
Ex_ja_Rame	Reclinomonas americana	X	X			transcriptome
Ex_ja_Secu	Seculamonas ecuadoriensis	X	X	X	X	transcriptome
Ex_ma_Mcal	Malawimonas californiana [MC]	X	X			transcriptome
Ex_ma_Mjak	Malawimonas jakobiformis	X	X			transcriptome
Ex_ox_Mono	Monocercomonoides sp.	x	x			transcriptome
Ex_pa_Hmel	Histomonas meleagridis	X	X	X	X	transcriptome
Ex_pa_Tfoe	Tritrichomonas foetus	X	X			genome
Ex_pa_tvag	Trichomonas vaginalis G3	X	X			genome
Op_ch_mbre	Monosiga brevicollis M	x	x	x	x	genome
Op_ch_Sros	Salpingoeca rosetta	X	X			genome
Op_fu_afum	Aspergillus fumigatus Af293	X	X			genome
Op_fu_aory	Aspergillus oryzae RIB40			X	X	genome
Op_fu_Bden	Batrachochytrium dendrobatidis [BD]	X	X			genome
Op_fu_calb	Candida albicans			X	X	genome
Op_fu_cneg	Cryptococcus neoformans var. grubii H99			X	X	genome
Op_fu_cneo	Cryptococcus neoformans var. neoformans JEC21			X	X	genome
Op_fu_Dspa	Dacryopinax sp			X	X	genome
Op_fu_ebie	Enterocytozoon bieneusi			X		genome
Op_fu_ecun	Encephalitozoon cuniculi GB-M1	X				genome
Op_fu_eint	Encephalitozoon intestinalis			X		genome
Op_fu_lbic	Laccaria bicolor S238N-H82	X	X	X	X	genome
Op_fu_Mglo	Malassezia globosa	X	X	X	X	genome
Op_fu_Mmel	Melampsora laricipopulina	X	X	X	X	genome
Op_fu_Ncer	Nosema ceranae	X				genome
Op_fu_ncra	Neurospora crassa OR74A	X	X			genome
Op_fu_Npar	Nematocida parisii ERTm1	X				genome
Op_fu_pchr	Phanerochaete chrysosporium RP-78			X	X	genome
Op_fu_Pgra	Puccinia graminis			X	X	genome
Op_fu_Pspa	Piromyces sp	X	X	X	X	transcriptome
Op_fu_Rirr	Rhizophagus irregularis	X	X			genome
Op_fu_scer	Saccharomyces cerevisiae S288c	X	X			genome
Op_fu_spom	Schizosaccharomyces pombe	X	X			genome
Op_ic_Cowc	Capsaspora owczarzaki	X	X	X	X	genome
Op_ic_Sarc	Sphaeroforma arctica	X	X			genome
Op_me_Acal	Aplysia californica	X	X			genome
Op_me_agam	Anopheles gambiae str. PEST			X	X	genome
Op_me_amel	Apis mellifera			X	X	genome
Op_me_Aque	Amphimedon queenslandica	X	X			genome
Op_me_Bflo	Branchiostoma floridae	X	X	X	X	genome
Op_me_cele	Caenorhabditis elegans	X	X			genome
Op_me_Cfol	Carteriospongia foliascens			X	X	transcriptome
Op_me_cint	Ciona intestinalis	X	X			genome
Op_me_cpip	Culex pipiens			X	X	genome
Op_me_Ctel	Capitella teleta	X	X			genome
Op_me_dmel	Drosophila melanogaster	X	X			genome
Op_me_ecab	Equus caballus			X	X	genome
Op_me_ggal	Gallus gallus			X	X	genome
Op_me_Hech	Hydractinia echinata			X	X	transcriptome
Op_me_Hrob	Helobdella robusta			X	X	genome
Op_me_hsap	Homo sapiens	X	X			genome
Op_me_Hvul	Hydra vulgaris	X	X	X	X	genome
Op_me_Lbai	Lubomirskia baicalensis			X	X	transcriptome
Op_me_Lcha	Leucetta chagosensis			X	X	transcriptome
Op_me_Mlei	Mnemiopsis leidyi	X	X			transcriptome
Op_me_mmul	Macaca mulatta			X	X	genome
Op_me_nvec	Nematostella vectensis	X	X			genome
Op_me_oana	Ornithorhynchus anatinus			X	X	genome
Op_me_Ocar	Oscarella carmela	X	X	X	X	transcriptome
Op_me_Odio	Oikopleura dioica			X	X	genome
Op_me_Ppil	Pleurobrachia pileus	X	X			transcriptome
Op_me_ptro	Pan troglodytes			X	X	genome
Op_me_rnor	Rattus norvegicus			X	X	genome
Op_me_Skow	Saccoglossus kowalevskii	X	X			genome
Op_me_sman	Schistosoma mansoni	X	X			genome
Op_me_tadh	Trichoplax adhaerens	X	X			genome
Op_me_Tspi	Trichinella spiralis			X	X	genome
Op_nu_Falb	Fonticula alba	X	X			Protein
Pl_gl_Cglo	Cyanoptyche gloeocystis SAG497	X	X	X	X	transcriptome
Pl_gl_Cpad	Cyanophora paradoxa [Durnford lab] [CD]	X	X			transcriptome
Pl_gl_Gnos	Glaucocystis nostochinearum	X	X	X	X	transcriptome
Pl_gr_atha	Arabidopsis thaliana	X	X	X	X	genome
Pl_gr_Atri	Amborella trichopoda	X	X			genome
Pl_gr_Bpra	Bathycoccus prasinos			X	X	genome
Pl_gr_Corb	Coleochaete orbicularis	X	X			transcriptome
Pl_gr_Csti	Crustomastix stigmata CCMP3273			X	X	transcriptome
Pl_gr_Cvar	Chlorella variabilis	X	X	X	X	genome
Pl_gr_micr	Micromonas sp. RCC299 (Micromonas commoda)	X	X			genome
Pl_gr_Mpus	Micromonas pusilla			X	X	genome
Pl_gr_Mspa	Mantoniella sp CCMP1436			X	X	transcriptome
Pl_gr_Mver	Mesostigma viride	X	X	X	X	transcriptome
Pl_gr_Npyr	Nephroselmis pyriformis CCMP717	X	X			transcriptome
Pl_gr_otau	Ostreococcus tauri			X	X	genome
Pl_gr_ppat	Physcomitrella patens subsp. patens	X	X			genome
Pl_gr_Psal	Picocystis salinarum CCMP1897			X	X	transcriptome
Pl_gr_Pspa	Picochlorum sp RCC944			X	X	transcriptome
Pl_gr_Pspf	Pycnococcus sp CCM1998			X	X	transcriptome
Pl_gr_rcom	Ricinus communis	X	X			genome
Pl_gr_vcar	Volvox carteri f. nagariensis	X	X			genome
Pl_rh_Ccho	Chondrus crispus	X	X			genome
Pl_rh_Ccoe	Compsopogon coeruleus SAG 3694	X	X			transcriptome
Pl_rh_cmer	Cyanidioschyzon merolae strain 10D			X	X	genome
Pl_rh_Emad	Erythrolobus madagascarensis CCMP3276			X	X	transcriptome
Pl_rh_Gsul	Galdieria sulphuraria	X	X			genome
Pl_rh_Paer	Porphyridium aerugineum SAG 13802	X	X	X	X	transcriptome
Pl_rh_Pyez	Porphyra yezoensis	X	X			transcriptome
Pl_rh_Rhod	Unid Rhodophyte sp CCMP1999			X	X	transcriptome
Pl_rh_Rmac	Rhodella maculata CCMP736	X	X			transcriptome
Pl_rh_Rmar	Rhodosorus marinus CCMP 769	X	X	X	X	transcriptome
Sr_ap_chom	Cryptosporidium hominis TU502			X	X	genome
Sr_ap_cmur	Cryptosporidium muris RN66	X	X			genome
Sr_ap_Eten	Eimeria tenella			X	X	genome
Sr_ap_Gnip	Gregarina niphandrodes			X	X	transcriptome
Sr_ap_Labb	Lankesteria abbottii Grappler Inlet BC			X	X	transcriptome
Sr_ap_pfal	Plasmodium falciparum 3D7	X	X			genome
Sr_ap_tgon	Toxoplasma gondii	X	X			genome
Sr_ch_Vbra	Vitrella brassicaformis CCMP3155	X	X			genome
Sr_ci_Ehar	Euplotes harpa FSP14			X	X	transcriptome
Sr_ci_Otri	Oxytricha trifallax			X	X	genome
Sr_ci_Slem	Stylonychia lemnae	X	X	X	X	genome
Sr_ci_tthe	Tetrahymena thermophila SB210	X	X	X	X	genome
Sr_di_Amas	Amphidinium massartii CS259			X	X	transcriptome
Sr_di_Aost	Alexandrium ostenfeldii			X	X	transcriptome
Sr_di_Bnut	Brandtodinium nutriculum RCC3387			X	X	transcriptome
Sr_di_Gcat	Gymnodinium catenatum GC744	X	X			transcriptome
Sr_di_Gspi	Gonyaulax spinifera CCMP409			X	X	transcriptome
Sr_di_Kmic	Karlodinium micrum			X	X	transcriptome
Sr_di_Lpol	Lingulodinium polyedrum	X	X	X	X	transcriptome
Sr_di_Pbah	Pyrodinium bahamense pbaha01	X	X			transcriptome
Sr_di_Pbei	Pelagodinium beii RCC1491	X	X	X	X	transcriptome
Sr_di_Shan	Scrippsiella hangoei SHHI4	X	X	X	X	transcriptome
Sr_pe_Perk	Perkinsus marinus	X	X			genome
Sr_rh_Aspa	Ammonia sp	X	X			transcriptome
Sr_rh_Bmar	Bulimina marginata			X	X	transcriptome
Sr_rh_Bmot	Brevimastigomonas motovehiculus	x	x	X	X	transcriptome
Sr_rh_Bnat	Bigelowiella natans	x	x			genome
Sr_rh_Crep	Chlorarachnion reptans CCCM449	X	X	X	X	transcriptome
Sr_rh_Cten	Corallomyxa tenera	X	X	X	X	transcriptome
Sr_rh_Erot	Euglypha rotunda CCAP 1520/1	x	x			transcriptome
Sr_rh_Gcom	Gymnophrys cometa			X	X	transcriptome
Sr_rh_Lamo	Lotharella amoebiformis LEX01			X	X	transcriptome
Sr_rh_Lvor	Leptophrys vorax	x	x			transcriptome
Sr_rh_Phya	Phyllostaurus sp.			X	X	transcriptome
Sr_rh_Pmar	Paracercomonas marina			X	X	transcriptome
Sr_rh_Rfil	Reticulomyxa filosa	X	X			genome
Sr_rh_Sspa	Sorites sp	X	X			transcriptome
Sr_st_Aana	Aureococcus anophagefferens CCMP1850	X	X			genome
Sr_st_Acof	Amphora coffeaeformis CCMP127			X	X	transcriptome
Sr_st_Apal	Amphiprora paludosa CCMP125			X	X	transcriptome
Sr_st_Arad	Astrosyne radiata 13vi081A			X	X	transcriptome
Sr_st_Bhom	Blastocystis hominis	X	X			genome
Sr_st_Bpac	Bolidomonas pacifica RCC208	X	X			transcriptome
Sr_st_Chys	Corethron hystrix			X	X	transcriptome
Sr_st_Croe	Cafeteria roebergensis E410	X	X			transcriptome
Sr_st_Cspb	Chrysoreinhardia sp CCMP3193	X	X			transcriptome
Sr_st_Csub	Chattonella subsalsa CCMP2191	X	X			transcriptome
Sr_st_Esil	Ectocarpus siliculosus	X	X	X	X	genome
Sr_st_Espi	Extubocellulus spinifer CCMP396	X	X			transcriptome
Sr_st_Fcyl	Fragilariopsis cylindrus			X	X	transcriptome
Sr_st_Fser	Fucus serratus			X	X	transcriptome
Sr_st_Fspa	Florenciella RCC1587 - MMETSP1324			X	X	transcriptome
Sr_st_Ngad	Nannochloropsis gaditana	X	X	X	X	genome
Sr_st_Npun	Nitzschia punctata CCMP561 (Tryblionella compressa)			X	X	transcriptome
Sr_st_Ospa	Ochromonas sp CCMP1393			X	X	transcriptome
Sr_st_Ppar	Phaeomonas parva CCMP2877	X	X			transcriptome
Sr_st_pram	Phytophthora ramorum	X	X			genome
Sr_st_Ptri	Phaeodactylum tricornutum	X	X			genome
Sr_st_Pult	Pythium ultimum			X	X	transcriptome
Sr_st_Rmar	Rhizochromulina marina CCMP1243	X	X	X	X	transcriptome
Sr_st_Sdic	Saprolegnia diclina	X	X			genome
Sr_st_Selo	Spumella elongata CCAP 955/1 - MMETSP1098	X	X			transcriptome
Sr_st_Spus	Synchroma pusillum CCMP3072 - MMETSP1452	X	X	X	X	transcriptome
Sr_st_Sspa	Sarcinochrysis CCMP770 - MMETSP1170			X	X	transcriptome
Sr_st_Tfra	Thalassionema frauenfeldii CCMP 1798 - MMETSP0786	X	X			transcriptome
Sr_st_tpse	Thalassiosira pseudonana CCMP1335	X	X			genome
Sr_st_Tspa	Thraustochytrium sp. LLF1b - MMETSP0199_2	X	X			transcriptome
